# Transcriptomic Profiling Reveals Claudin 18.2 as a Diagnostic Biomarker of Ménétrier’s Disease and the Role of Hedgehog Signaling in Pathogenesis

**DOI:** 10.1101/2023.11.03.565570

**Authors:** Miyoung Shin, Tryston Gabriel, Robert J. Coffey, Won Jae Huh

## Abstract

Both Ménétrier’s disease (MD) and juvenile polyposis syndrome (JPS) are rare premalignant conditions that can lead to gastric cancer development. MD is an acquired disease without known causative mutations. MD patients are characterized by an increased expression of EGF receptor (EGFR) ligand and transforming growth factor alpha (TGF-α) in the stomach. JPS is inherited in an autosomal dominant pattern and is caused by *BMPR1A* or *SMAD4* mutations. It is characterized by multiple polyps throughout the gastrointestinal tract along with certain *SMAD4* mutations that can result in gastric polyposis. Although there are many distinct clinico- endoscopic and histopathologic features that differ between the two diseases, they also share similar features that often lead to misdiagnosis. This study aimed to identify markers that can help distinguish MD from JPS and to better understand the pathogenesis of MD by comparing differential gene expression patterns.

Upon examination of MD and JPS microscopically, we found almost all cases have patchy areas mimicking each other, making it difficult to make a correct diagnosis with histopathologic examination alone. Comparative analysis between MD and JPS using ingenuity pathway analysis (IPA) revealed both common and differential gene signatures. Common gene signatures included estrogen receptor signaling, integrin signaling, mTOR signaling, and others, which may be responsible for histopathologic similarities. Among differential gene signatures, we found that *claudin 18* (*CLDN18*) is upregulated in MD and confirmed that CLDN18.2 (isoform of CLDN18) protein expression is higher in MD than JPS by immunohistochemistry. Comparative analysis between MD and normal control revealed the hedgehog (Hh) signaling pathway is upregulated in MD. Treatment with a hedgehog pathway inhibitor partially rescued the histopathologic phenotypes in a MD mouse model.

The current study provides valuable insight into the potential underlying mechanism of why MD and JPS show similar clinico-pathologic features. We also identified a diagnostic marker CLDN18.2 that can help distinguish MD from JPS, genetically. Furthermore, it also shows that Hh signaling plays an important role in the pathogenesis of MD and can function as a potential therapeutic target.
