## Supplementary Table S1 for "Transcriptomic Profiling Reveals Claudin 18.2 as a Diagnostic Biomarker of Ménétrier’s Disease and the Role of Hedgehog Signaling in Pathogenesis"

### Sheet: Supplementary Table S1
Table S1. Heatmap from the Spearman’s correlation analysis
Name	JPS_1	JPS_2	JPS_3	MD_1	MD_2	MD_3	NL_1	NL_2	NL_3
JPS_1	1	0.668899	0.818307	0.650087	0.803027	0.562138	0.797003	0.679435	0.770052
JPS_2	0.668899	1	0.550935	0.34159	0.627576	0.506229	0.247901	0.0629712	0.273677
JPS_3	0.818307	0.550935	1	0.700351	0.674089	0.350576	0.713827	0.594457	0.857677
MD_1	0.650087	0.34159	0.700351	1	0.738972	0.321913	0.702992	0.645673	0.717629
MD_2	0.803027	0.627576	0.674089	0.738972	1	0.790783	0.509143	0.395664	0.513847
MD_3	0.562138	0.506229	0.350576	0.321913	0.790783	1	0.158264	0.058567	0.166568
NL_1	0.797003	0.247901	0.713827	0.702992	0.509143	0.158264	1	0.960918	0.93578
NL_2	0.679435	0.0629712	0.594457	0.645673	0.395664	0.058567	0.960918	1	0.88002
NL_3	0.770052	0.273677	0.857677	0.717629	0.513847	0.166568	0.93578	0.88002	1
			s
