## Supplementary Table S2 for "Transcriptomic Profiling Reveals Claudin 18.2 as a Diagnostic Biomarker of Ménétrier’s Disease and the Role of Hedgehog Signaling in Pathogenesis"

### Sheet: JPS_MD_comonn_canonical pathway
Table S2. The complete list of target molecules from IPA canonical pathway analysis (comparison datasets of MD and JPS common genes)
Ingenuity Canonical Pathways	-log(p-value)	Ratio	z-score	Molecules
Estrogen Receptor Signaling	5.55	0.0584	3.153	ADCY7,ATP5F1D,CACNG8,CCND1,CREB3L1,GNA15,GNB1,MCU,MMP25,MTOR,MYL6,NDUFA11,NDUFS2,NDUFS5,NDUFS6,NDUFS7,NOS3,NOTCH1,PAK1,PRKAR1B,PRKCA,ROCK1,TBL1XR1,TRRAP
mTOR Signaling	4.58	0.0701	2.646	DGKZ,EIF3I,EIF4A1,EIF4G1,FKBP1A,MTOR,PLD3,PRKCA,RHOC,RPS15,RPS18,RPS3,RPS3A,RPS6KA1,RPS7
Integrin Signaling	4.58	0.0701	3.317	ACTN1,ARPC1A,ASAP1,CAPN1,CAPN5,GSN,ITGAE,PAK1,PFN1,RHOC,ROCK1,TLN2,TSPAN1,TSPAN3,ZYX
Protein Kinase A Signaling	4.09	0.0511	1.5	ADCY7,ANAPC1,CREB3L1,DUSP4,GNB1,H1-0,H1-10,H3-3A/H3-3B,IHH,ITPR3,KDELR1,KDELR2,MYL6,NOS3,PPP1CA,PPP1R11,PRKAR1B,PRKCA,ROCK1,SFN,TCF4
Actin Cytoskeleton Signaling	3.91	0.0612	3.207	ACTN1,ARPC1A,DIAPH2,FN1,GSN,ITGAE,MYH7B,MYL6,PAK1,PFN1,PIP5K1B,ROCK1,SLC9A1,TLN2,TMSB10/TMSB4X
Beta-catenin independent WNT signaling	3.71	0.0882	2.333	AGO2,AP2M1,CLTB,GNB1,ITPR3,PFN1,PRKCA,SCRIB,WNT4
Signaling by VEGF	3.52	0.0833	2.828	AXL,CYBA,ITPR3,MTOR,NOS3,PAK1,PRKCA,ROCK1,SHB
ERK/MAPK Signaling	3.38	0.0599	1.265	CREB3L1,DUSP4,H3-3A/H3-3B,ITGAE,MKNK2,PAK1,PLA2G4C,PPP1CA,PPP1R11,PRKAR1B,PRKCA,RPS6KA1,TLN2
Pre-NOTCH Expression and Processing	3.11	0.0921	1.633	AGO2,ATP2A3,CCND1,FURIN,H2BC5,NOTCH1,RUNX1
Hedgehog ligand biogenesis	2.74	0.0923	2.449	IHH,P4HB,PSMA4,PSMA5,PSMD3,PSME1
p38 MAPK Signaling	2.57	0.0667	2.236	CREB3L1,H3-3A/H3-3B,HMGN1,IRAK3,MAP2K3,MKNK2,PLA2G4C,RPS6KA1
AMPK Signaling	2.04	0.0455	0.707	CCND1,CFTR,CREB3L1,GNA15,GNB1,MAP2K3,MTOR,NOS3,PFKP,PRKAR1B,TBC1D1
VEGF Signaling	1.82	0.0594	1.342	ACTN1,EIF2S2,NOS3,PRKCA,ROCK1,SFN
ERBB Signaling	1.39	0.0526	2.236	ERBB3,MAP2K3,MTOR,PAK1,PRKCA
IL-13 Signaling Pathway	1.07	0.0424	2.236	FRK,MTOR,MUC5AC,ROCK1,STAT6
HIPPO signaling	1.04	0.0465	1	PPP1CA,PPP1R11,SCRIB,SFN
PI3K/AKT Signaling	0.984	0.035	1	CCND1,GDF15,IL20RA,ITGAE,MTOR,NOS3,SFN
EGF Signaling	0.968	0.0517	1	ITPR3,MTOR,PRKCA
