## Supplementary Table S3 for "Transcriptomic Profiling Reveals Claudin 18.2 as a Diagnostic Biomarker of Ménétrier’s Disease and the Role of Hedgehog Signaling in Pathogenesis"

### Sheet: Table 1
Table S3. The upuregulated gene features of Meneterier disease from biomarker profiling
Gene Symbol - human (HUGO / HGNC / Entrez Gene)	Entrez Gene Name	Location	Family	Drug(s)	Expr Fold Change*
COL4A1	collagen type IV alpha 1 chain	Extracellular Space	other	collagenase	3.17
CSNK1D	casein kinase 1 delta	Cytoplasm	kinase	SM1-71, PF-670462, SR-3029, IC261	2.771
SLC9A1	solute carrier family 9 member A1	Plasma Membrane	ion channel	amiloride, amiloride/hydrochlorothiazide	2.715
CFTR	CF transmembrane conductance regulator	Plasma Membrane	ion channel	ivacaftor/tezacaftor, tezacaftor, lumacaftor, elexacaftor, elexacaftor/ivacaftor/tezacaftor, ivacaftor/lumacaftor, CFTR modulator, crofelemer, ivacaftor	2.478
ESR2	estrogen receptor 2	Nucleus	ligand-dependent nuclear receptor	sulindac/tamoxifen, ethinyl estradiol/ethynodiol diacetate, raloxifene/sulindac, lasofoxifene, genistein, diethylstilbestrol, estradiol valerate, anastrozole/fulvestrant/goserelin/tamoxifen, beta-estradiol, anastrozole/fulvestrant/tamoxifen, trilostane, anastrozole/exemestane/fulvestrant/tamoxifen, goserelin/tamoxifen, exemestane/tamoxifen, ethinyl estradiol/norgestimate, 17-alpha-ethinylestradio…	2.473
HSPA5	heat shock protein family A (Hsp70) member 5	Cytoplasm	enzyme	SHetA2, PAT-SM6	2.44
EPCAM	epithelial cell adhesion molecule	Plasma Membrane	other	monoclonal antibody 3622W94, tucotuzumab celmoleukin, catumaxomab, edrecolomab, M701, solitomab, vicinium, adecatumumab	2.432
DMD	dystrophin	Plasma Membrane	other	golodirsen, casimersen	1.961
NMT2	N-myristoyltransferase 2	Cytoplasm	enzyme	PCLX-001	1.937
FURIN	furin, paired basic amino acid cleaving enzyme	Cytoplasm	peptidase	nona-D-arginine amide, hexa-D-arginine, furin inhibitor	1.924
PVR	PVR cell adhesion molecule	Plasma Membrane	other	NTX-1088	1.838
NOS3	nitric oxide synthase 3	Cytoplasm	enzyme	5,6,7,8-tetrahydrobiopterin, N(G)-monomethyl-D-arginine, GW 273629	1.792
SLC39A6	solute carrier family 39 member 6	Plasma Membrane	transporter	ladiratuzumab vedotin	1.791
VIM	vimentin	Cytoplasm	other	pritumumab	1.768
LRP1	LDL receptor related protein 1	Plasma Membrane	transmembrane receptor	paclitaxel-angiopep-2 conjugate, serpin peptide 16	1.721
COL4A2	collagen type IV alpha 2 chain	Extracellular Space	other	collagenase	1.719
SLC1A5	solute carrier family 1 member 5	Plasma Membrane	transporter	MEDI7247	1.703
GAA	alpha glucosidase	Cytoplasm	enzyme	acarbose/orlistat, acarbose, miglitol	1.664
KCND3	potassium voltage-gated channel subfamily D member 3	Plasma Membrane	ion channel	ajmaline, dalfampridine	1.664
LGALS1	galectin 1	Extracellular Space	other	OTX008	1.618
PLVAP	plasmalemma vesicle associated protein	Plasma Membrane	other	CSR02-Fab-TF	1.612
KIF18A	kinesin family member 18A	Cytoplasm	enzyme	sovilnesib	1.599
HLA-A	major histocompatibility complex, class I, A	Plasma Membrane	other	tebentafusp	1.589
DDR1	discoidin domain receptor tyrosine kinase 1	Plasma Membrane	kinase	imatinib/sirolimus, imatinib/sorafenib, nilotinib/rituximab, corticosteroid/nilotinib, imatinib/nilotinib, imatinib/inotuzumab ozogamicin, SM1-71, imatinib/sunitinib, WZ-4-145, dexamethasone/nilotinib/vincristine, dacomitinib, blinatumomab/imatinib, bosutinib/imatinib, DDR1-IN-1, dasatinib/nilotinib, decitabine/imatinib, ICP-033, nilotinib, imatinib, imatinib/rituximab, pralsetinib	1.573
PLEC	plectin	Cytoplasm	other	ZB131	1.564
MUC5AC	mucin 5AC, oligomeric mucus/gel-forming	Cytoplasm	peptidase	GNX102, ensituximab	1.552
HSP90B1	heat shock protein 90 beta family member 1	Cytoplasm	other	cisplatin, retaspimycin, alvespimycin	1.54
PAK1	p21 (RAC1) activated kinase 1	Cytoplasm	kinase	FRAX355, FRAX-597, K-252, FRAX-1036, FRAX486, FRAX120	1.54
RPS6KA1	ribosomal protein S6 kinase A1	Cytoplasm	kinase	BI-D1870, PMD-026, LJH685, APIO-EE-07	1.507
PPP3R1	protein phosphatase 3 regulatory subunit B, alpha	Cytoplasm	phosphatase	cyclosporin A, cyclosporin A/methotrexate	1.504
GSTP1	glutathione S-transferase pi 1	Cytoplasm	enzyme	zeaxanthin	1.453
IL1RL1	interleukin 1 receptor like 1	Plasma Membrane	transmembrane receptor	tumor-cells apoptosis factor hormone-peptide	1.449
PSMB1	proteasome 20S subunit beta 1	Cytoplasm	peptidase	bortezomib/cladribine/rituximab, bortezomib/dexamethasone/pomalidomide, bortezomib/doxorubicin, bortezomib/dexamethasone/thalidomide, bortezomib/paclitaxel, carfilzomib, bortezomib/sorafenib, bortezomib/rituximab, bortezomib/fulvestrant, bortezomib/lenalidomide, carfilzomib/dexamethasone/lenalidomide, bortezomib/dexamethasone/lenalidomide, bortezomib/dexamethasone/doxorubicin, bortezomib/predniso…	1.44
VWF	von Willebrand factor	Extracellular Space	other	turoctocog alfa, F8, simoctocog alfa, caplacizumab, rurioctocog alfa pegol, susoctocog alfa	1.425
PTPN2	protein tyrosine phosphatase non-receptor type 2	Cytoplasm	phosphatase	ABBV-CLS-484	1.413
ENG	endoglin	Plasma Membrane	transmembrane receptor	carotuximab	1.405
UBA1	ubiquitin like modifier activating enzyme 1	Cytoplasm	enzyme	MLN7243	1.383
SLC7A5	solute carrier family 7 member 5	Plasma Membrane	transporter	QBS10072S	1.348
HDAC7	histone deacetylase 7	Nucleus	transcription regulator	tributyrin, belinostat, pyroxamide	1.297
AXL	AXL receptor tyrosine kinase	Plasma Membrane	kinase	gilteritinib, cabozantinib/crizotinib, Q702, PF-07265807, KC1036, HH30134, mipasetamab uzoptirine, cabozantinib/erlotinib, ONO-7475, SKI-G-801, bemcentinib, BA3011, CH5451098, bosutinib/rituximab, DP-3975, cabozantinib/nivolumab, INCB081776, bosutinib/hydroxyurea/ponatinib, SLC-391, tilvestamab, bosutinib, cabozantinib, humax-AXL-ADC, DS-1205c, bosutinib/imatinib, BPI-9016M, ningetinib, dubermati…	1.294
FRK	fyn related Src family tyrosine kinase	Nucleus	kinase	regorafenib/sunitinib, regorafenib	1.273
TSPO	translocator protein	Cytoplasm	transmembrane receptor	PK 11195, olanzapine, triazolam, SSR180575, flurazepam, flunitrazepam, flumazenil, chlordiazepoxide, midazolam, temazepam, alprazolam, estazolam, diazepinomicin, zolpidem, CGS-8216, fluoxetine/olanzapine, clorazepate, eszopiclone, clonazepam, lorazepam, dexamethasone/olanzapine, zaleplon	1.267
BCR	BCR activator of RhoGEF and GTPase	Cytoplasm	kinase	BCR targeting agent	1.246
CAPN1	calpain 1	Cytoplasm	peptidase	alicapistat, BLD-2660	1.209
MAP3K5	mitogen-activated protein kinase kinase kinase 5	Cytoplasm	kinase	GS-444217, selonsertib	1.202
MKNK2	MAPK interacting serine/threonine kinase 2	Cytoplasm	kinase	ETC-1907206, tomivosertib, QL-X-138, SEL201	1.201
LGALS3	galectin 3	Extracellular Space	other	GM-CT-01, GCS-100, GR-MD-02, GB1211	1.196
ADSS2	adenylosuccinate synthase 2	Cytoplasm	enzyme	alanosine, adenylosuccinate synthetase inhibitor	1.187
NOTCH1	notch receptor 1	Plasma Membrane	transcription regulator	OMP-52M51	1.186
PRKCA	protein kinase C alpha	Cytoplasm	kinase	midostaurin, aprinocarsen, ingenol mebutate, L-threo-safingol, Ro31-8220, Go 6976, Go6983	1.178
DGKZ	diacylglycerol kinase zeta	Cytoplasm	kinase	ASP1570	1.175
DHFR	dihydrofolate reductase	Nucleus	enzyme	iclaprim, pemetrexed, methotrexate/ofatumumab, cisplatin/doxorubicin/methotrexate, cytarabine/imatinib/methotrexate, methotrexate/secukinumab, infliximab/methotrexate, piritrexim, proguanil, folic acid, dasatinib/6-mercaptopurine/methotrexate, trimethoprim, cytarabine/methotrexate/mitoxantrone, bevacizumab/paclitaxel/pemetrexed, methotrexate/tofacitinib, cytarabine/dasatinib/dexamethasone/methotr…	1.161
ROCK1	Rho associated coiled-coil containing protein kinase 1	Cytoplasm	kinase	ripasudil, GSK-269962A, CCT129524, RKI 1447, GSK429286A	1.155
YES1	YES proto-oncogene 1, Src family tyrosine kinase	Cytoplasm	kinase	blinatumomab/dasatinib, dasatinib/hydrocortisone, SC-204303, PD162531, dasatinib/dexamethasone/vincristine, CH6953755, SM1-71, dasatinib/filgrastim, dasatinib/dexamethasone, JNJ-26483327, cytarabine/dasatinib/dexamethasone/methotrexate, corticosteroid/dasatinib, dasatinib/rituximab, cytarabine/dasatinib/filgrastim/fludarabine phosphate, dasatinib/nilotinib, dasatinib/6-mercaptopurine/methotrexate…	1.154
MMP25	matrix metallopeptidase 25	Plasma Membrane	peptidase	marimastat	1.142
EIF5A	eukaryotic translation initiation factor 5A	Cytoplasm	translation regulator	SNS01-T nanoparticles	1.14
AKT1	AKT serine/threonine kinase 1	Cytoplasm	kinase	MK2206, capivasertib, triciribine, CCT129524, miransertib, borussertib, triciribine phosphate, uprosertib, LY2780301, GSK690693, enzastaurin, A-443654, ipatasertib, vevorisertib, perifosine, AKT inhibitor XIII, LY2503029, MPT0E028, BAY1125976, archexin	1.11
FASN	fatty acid synthase	Cytoplasm	enzyme	cerulenin, orlistat, acarbose/orlistat, 3-V bioscience-2640, TVB-2640	1.107
MTOR	mechanistic target of rapamycin kinase	Nucleus	kinase	imatinib/sirolimus, tacrolimus, everolimus/fulvestrant, apitolisib, CLL442, everolimus/pasireotide, rapalog, corticosteroid/sirolimus, PF-4691502, PP-121, GNE-493, AZD8055, dactolisib, PKI-179, onatasertib, samotolisib, SF2523, everolimus/letrozole, HEC68498, everolimus/prednisone, everolimus/gefitinib, PI-540, methotrexate/sirolimus/tacrolimus, PI-620, prednisone/tacrolimus, methylprednisolone/t…	1.1
COL5A2	collagen type V alpha 2 chain	Extracellular Space	other	collagenase	1.094
CDK10	cyclin dependent kinase 10	Nucleus	kinase	alvocidib	1.078
CLDN18	claudin 18	Plasma Membrane	other	JS107, AMG 910, MIL93, CPO102, claudiximab, TJ033721, RC118, SOT102, ASP2138, NBL-015, IBI389, LM-302, ZL-1211, CM-G901, M108, ASKB589, LM-102, TST001, AB011, SKB315, QLS31905	1.074
HDAC4	histone deacetylase 4	Nucleus	transcription regulator	OKI-179, tributyrin, belinostat, pyroxamide	1.065
RXRA	retinoid X receptor alpha	Nucleus	ligand-dependent nuclear receptor	daunorubicin/tretinoin, alitretinoin, acitretin, bexarotene, doxorubicin/tretinoin, theophylline/tretinoin/valproic acid, etretinate, idarubicin/tretinoin, tretinoin	1.062
AKR1B1	aldo-keto reductase family 1 member B	Cytoplasm	enzyme	sorbinil	1.044
COL27A1	collagen type XXVII alpha 1 chain	Extracellular Space	other	collagenase	1.017
ADK	adenosine kinase	Nucleus	kinase	pegintron/ribavirin, interferon alfacon-1/ribavirin, IFNA2B/ribavirin, ribavirin, nitazoxanide/peginterferon alfa-2a/ribavirin, adenosine kinase inhibitor, PEG-interferon alfa-2a/ribavirin	1.009
CD22	CD22 molecule	Plasma Membrane	transmembrane receptor	epratuzumab-Cys-tesirine, epratuzumab, pinatuzumab vedotin, combotox, DT2219ARL, yttrium y 90 epratuzumab tetraxetan, dasatinib/inotuzumab ozogamicin, BL22 immunotoxin, inotuzumab ozogamicin, RFB4-dgRTA, TRPH-222, moxetumomab pasudotox, JNJ-75348780, imatinib/inotuzumab ozogamicin	1.007
* Differential expression between MD and JPS with 1 > Log2FC(Fold Change)
