## Supplementary Table S4 for "Transcriptomic Profiling Reveals Claudin 18.2 as a Diagnostic Biomarker of Ménétrier’s Disease and the Role of Hedgehog Signaling in Pathogenesis"

### Sheet: Graphical summary_all molecules
Table S4. The complete list of genes and function utilized in IPA graphical summary in MD specific group compared with NL group
Symbol	Entrez Gene Name	Entrez Gene ID for Human	Location	Family	Drugs
ADAM17	ADAM metallopeptidase domain 17	6868	Plasma Membrane	peptidase	aderbasib
ARNT	aryl hydrocarbon receptor nuclear translocator	405	Nucleus	transcription regulator
CREBBP	CREB binding protein	1387	Nucleus	transcription regulator	FT-7051, PRI-724, CCS1477
DDX3X	DEAD-box helicase 3 X-linked	1654	Cytoplasm	enzyme
FLCN	folliculin	201163	Cytoplasm	other
HBA1/HBA2	hemoglobin subunit alpha 2	3039|3040	Extracellular Space	transporter	donepezil/mefloquine, iron dextran, mefloquine
Hbb-b1	hemoglobin, beta adult major chain		Extracellular Space	transporter
HIC1	HIC ZBTB transcriptional repressor 1	3090	Nucleus	transcription regulator
KLF5	KLF transcription factor 5	688	Nucleus	transcription regulator
LARP1	La ribonucleoprotein 1, translational regulator	23367	Cytoplasm	translation regulator
PCYT1A	phosphate cytidylyltransferase 1A, choline	5130	Cytoplasm	enzyme
PKD1	polycystin 1, transient receptor potential channel interacting	5310	Plasma Membrane	ion channel
PLAG1	PLAG1 zinc finger	5324	Nucleus	transcription regulator
QKI	QKI, KH domain containing RNA binding	9444	Nucleus	other
RBL2	RB transcriptional corepressor like 2	5934	Nucleus	other
RICTOR	RPTOR independent companion of MTOR complex 2	253260	Cytoplasm	other
SHH	sonic hedgehog signaling molecule	6469	Extracellular Space	peptidase
TEAD2	TEA domain transcription factor 2	8463	Nucleus	transcription regulator
Related Function
Cardiogenesis
Cell transformation
Development of cytoplasm
Formation of actin filaments
Formation of actin stress fibers
Formation of cytoskeleton
Formation of filaments
Formation of muscle cells
Invasion of tumor cell lines
Neoplasia of cells
